# Epigenetic information loss is a common feature of multiple diseases and aging

**DOI:** 10.1101/2023.05.07.539727

**Authors:** Naor Sagy, Chieh Chang, Maayan Gal, Daniel Z Bar

**Affiliations:** The faculty of Medicine, Tel Aviv University, ISRAEL

## Abstract

Aging is a major risk factor for a plethora of diseases. The information theory of aging posits that epigenetic information loss is a principal driver of the aging process. Despite this, the connection between epigenetic information loss and disease has not been thoroughly investigated. Here, we analyzed tissue-unique methylation patterns in healthy and diseased organs, revealing that for several diseases these patterns degrade, regressing to a mean form. We interpret this as epigenetic information loss, where tissue-unique patterns erode. Information loss is not limited to diseases. Age-related erosion of unique methylation patterns was observed in some tissues and cells, while other tissues and cells diverged away from the mean. Our findings demonstrate that analyzing methylation patterns in tissue-unique sites can effectively distinguish between patients and healthy controls across a range of diseases, and underscore the role of epigenetic information loss as a common feature in various pathological conditions.

Graphical abstract
Tissue unique methylation pattern regress toward the mean upon disease.
A single methylation site, showing low methylation in the liver and high in every other tissue, becomes more methylated in diseased livers.
