## Supplementary material for "Epigenetic information loss is a common feature of multiple diseases and aging": Supp. Table 2

### Sheet: Sheet1
Dataset	ID/URL	Reference
Tissue Methylation (tissue_methylation_v1.zip; v1.20210621)	https://ngdc.cncb.ac.cn/ewas/datahub/download	Z. Xiong, F. Yang, M. Li, Y. Ma, W. Zhao, G. Wang, Z. Li, X. Zheng, D. Zou, W. Zong, H. Kang, Y. Jia, R. Li, Z. Zhang, Y. Bao, EWAS Open Platform: integrated data, knowledge and toolkit for epigenome-wide association study. Nucleic Acids Res. 50, D1004–D1009 (2022)
Blood methylation (blood_methylation_v1.zip; v1.20210621)	https://ngdc.cncb.ac.cn/ewas/datahub/download	Z. Xiong, F. Yang, M. Li, Y. Ma, W. Zhao, G. Wang, Z. Li, X. Zheng, D. Zou, W. Zong, H. Kang, Y. Jia, R. Li, Z. Zhang, Y. Bao, EWAS Open Platform: integrated data, knowledge and toolkit for epigenome-wide association study. Nucleic Acids Res. 50, D1004–D1009 (2022)
Kidney/CKD	GSE50874	Ko YA, Mohtat D, Suzuki M, Park AS et al. Cytosine methylation changes in enhancer regions of core pro-fibrotic genes characterize kidney fibrosis development. Genome Biol 2013;14(10):R108. PMID: 24098934
Liver	GSE61256	Horvath S, Erhart W, Brosch M, Ammerpohl O et al. Obesity accelerates epigenetic aging of human liver. Proc Natl Acad Sci U S A 2014 Oct 28;111(43):15538-43. PMID: 25313081
Pancreas/T2D	GSE21232	Volkmar M, Dedeurwaerder S, Cunha DA, Ndlovu MN et al. DNA methylation profiling identifies epigenetic dysregulation in pancreatic islets from type 2 diabetic patients. EMBO J 2012 Mar 21;31(6):1405-26. PMID: 22293752
Adipose/T2D	GSE162166	Jin N, Lee HM, Hou Y, Yu ACS et al. Integratome analysis of adipose tissues reveals abnormal epigenetic regulation of adipogenesis, inflammation, and insulin signaling in obese individuals with type 2 diabetes. Clin Transl Med 2021 Dec;11(12):e596. PMID: 34923751
Brain/Autism; Age	GSE38608	Ginsberg MR, Rubin RA, Falcone T, Ting AH et al. Brain transcriptional and epigenetic associations with autism. PLoS One 2012;7(9):e44736. PMID: 22984548
Epidermis; Dermis/Sun exposure	GSE51954	Vandiver AR, Irizarry RA, Hansen KD, Garza LA et al. Age and sun exposure-related widespread genomic blocks of hypomethylation in nonmalignant skin. Genome Biol 2015 Apr 16;16:80. PMID: 25886480
Intestine/Age	GSE48988	Noreen F, Röösli M, Gaj P, Pietrzak J et al. Modulation of age- and cancer-associated DNA methylation change in the healthy colon by aspirin and lifestyle. J Natl Cancer Inst 2014 Jul;106(7). PMID: 24973978
Brain/Age	GSE41826	Guintivano J, Aryee MJ, Kaminsky ZA. A cell epigenotype specific model for the correction of brain cellular heterogeneity bias and its application to age, brain region and major depression. Epigenetics 2013 Mar;8(3):290-302. PMID: 23426267
